# Rac1 signaling in microglia is essential for synaptic proteome plasticity and experience-dependent cognitive performance

**DOI:** 10.1101/2021.10.18.464802

**Authors:** Renato Socodato, Tiago O. Almeida, Camila C. Portugal, Evelyn C. S. Santos, Joana Tedim-Moreira, Teresa Canedo, Filipa I. Baptista, Ana Magalhães, António F. Ambrósio, Cord Brakebusch, Boris Rubinstein, Irina S. Moreira, Teresa Summavielle, Inês Mendes Pinto, João B. Relvas

**Affiliations:** Institute of Research and Innovation in Health (i3S) and Institute for Molecular and Cell Biology (IBMC), University of Porto, Porto, Portugal; ESS.PP, Escola Superior de Saúde do Politécnico do Porto, Porto, Portugal; International Iberian Nanotechnology Laboratory (INL), Braga, Portugal; Center for Innovative Biomedicine and Biotechnology (CIBB), Coimbra Institute for Clinical and Biomedical Research (iCBR), and Clinical Academic Center of Coimbra (CACC), University of Coimbra, Coimbra, Portugal; Faculty of Medicine of the University of Porto (FMUP), Porto, Portugal; Stowers Institute for Medical Research; Kansas City, MO, USA; Department of Life Sciences, Center for Innovative Biomedicine and Biotechnology (CIBB) and CNC-Center for Neuroscience and Cell Biology, University of Coimbra, Coimbra, Portugal; Molecular Pathology Section, BRIC, Københavns Biocenter, Copenhagen, Denmark; ICBAS - School of Medicine and Biomedical Sciences, Porto, Portugal

## Abstract

Microglial homeostatic functions are fundamental to regulate the central nervous system microenvironment. We use conditional cell-specific gene targeting, RNA-seq profiling, high-throughput proteomics, phosphoproteomics, systems biology, and animal behavior to report a critical role for the RhoGTPase Rac1 in regulating adult microglia physiology. Ablation of Rac1 in adult microglia impaired their ability to sense and interpret the brain microenvironment and affected their capacity to communicate with synapses to drive cognitive performance, both at the steady-state and during experience-dependent plasticity. Overall, our results reveal a novel and central role for Rac1 as a regulator of microglia homeostasis and a molecular driver of the microglia-synapse crosstalk required for context-dependent sociability and learning related to memory.
