## Supplementary material for "Rac1 signaling in microglia is essential for synaptic proteome plasticity and experience-dependent cognitive performance": Tables 1-11: Suppl T3_mg environmental sensing program.xlsx

### Sheet: full
#term ID	term description	enrichment score	Mapped genes	direction	false discovery rate
MMU-75815	Ubiquitin-dependent degradation of Cyclin D	-1.72064	39	downreg	0.0003
MMU-8939902	Regulation of RUNX2 expression and activity	-1.68432	38	downreg	0.00049
MMU-1236978	Cross-presentation of soluble exogenous antigens (endosomes)	-1.65984	41	downreg	0.00035
MMU-174084	Autodegradation of Cdh1 by Cdh1:APC/C	-1.65929	49	downreg	1.88e-05
MMU-349425	Autodegradation of the E3 ubiquitin ligase COP1	-1.60818	39	downreg	0.00092
MMU-174154	APC/C:Cdc20 mediated degradation of Securin	-1.54806	53	downreg	2.24e-05
MMU-69601	Ubiquitin Mediated Degradation of Phosphorylated Cdc25A	-1.48444	40	downreg	0.0017
MMU-69610	p53-Independent DNA Damage Response	-1.48444	40	downreg	0.0017
MMU-69613	p53-Independent G1/S DNA damage checkpoint	-1.48444	40	downreg	0.0017
MMU-8878166	Transcriptional regulation by RUNX2	-1.47681	46	downreg	0.0021
MMU-2871837	FCERI mediated NF-kB activation	-1.47468	59	downreg	0.00029
MMU-5607761	Dectin-1 mediated noncanonical NF-kB signaling	-1.44502	45	downreg	0.0034
MMU-5676590	NIK-->noncanonical NF-kB signaling	-1.44502	45	downreg	0.0034
MMU-8854050	FBXL7 down-regulates AURKA during mitotic entry and in early mitosis	-1.42052	42	downreg	0.0018
MMU-5607764	CLEC7A (Dectin-1) signaling	-1.41258	70	downreg	8.13e-05
MMU-8941858	Regulation of RUNX3 expression and activity	-1.39917	42	downreg	0.00062
MMU-174178	APC/C:Cdh1 mediated degradation of Cdc20 and other APC/C:Cdh1 targeted proteins in late mitosis/early G1	-1.38497	58	downreg	4.44e-05
MMU-176409	APC/C:Cdc20 mediated degradation of mitotic proteins	-1.31086	61	downreg	7.31e-05
MMU-179419	APC:Cdc20 mediated degradation of cell cycle proteins prior to satisfation of the cell cycle checkpoint	-1.29547	59	downreg	0.00023
MMU-5621481	C-type lectin receptors (CLRs)	-1.29089	86	downreg	3.78e-05
MMU-8939236	RUNX1 regulates transcription of genes involved in differentiation of HSCs	-1.28675	55	downreg	0.0012
MMU-174184	Cdc20:Phospho-APC/C mediated degradation of Cyclin A	-1.2737	58	downreg	0.00037
MMU-69017	CDK-mediated phosphorylation and removal of Cdc6	-1.18151	58	downreg	0.00043
MMU-9020702	Interleukin-1 signaling	-1.14857	75	downreg	5.54e-05
MMU-69202	Cyclin E associated events during G1/S transition	-1.14559	58	downreg	0.00043
MMU-187577	SCF(Skp2)-mediated degradation of p27/p21	-1.12464	48	downreg	0.0022
MMU-69656	Cyclin A:Cdk2-associated events at S phase entry	-1.07865	60	downreg	0.00045
MMU-8852276	The role of GTSE1 in G2/M progression after G2 checkpoint	-1.04309	55	downreg	0.0035
MMU-174143	APC/C-mediated degradation of cell cycle proteins	-0.994063	74	downreg	0.00052
MMU-453276	Regulation of mitotic cell cycle	-0.994063	74	downreg	0.00052
MMU-69239	Synthesis of DNA	-0.984763	93	downreg	0.00038
MMU-176408	Regulation of APC/C activators between G1/S and early anaphase	-0.982378	68	downreg	0.0012
MMU-166166	MyD88-independent TLR4 cascade	-0.975759	76	downreg	0.0054
MMU-937061	TRIF(TICAM1)-mediated TLR4 signaling	-0.975759	76	downreg	0.0054
MMU-168181	Toll Like Receptor 7/8 (TLR7/8) Cascade	-0.95206	64	downreg	0.0034
MMU-975155	MyD88 dependent cascade initiated on endosome	-0.95206	64	downreg	0.0034
MMU-975138	TRAF6 mediated induction of NFkB and MAP kinases upon TLR7/8 or 9 activation	-0.915181	62	downreg	0.0035
MMU-69242	S Phase	-0.9078	120	downreg	2.23e-05
MMU-1461973	Defensins	-0.899453	21	downreg	0.0012
MMU-166058	MyD88:MAL(TIRAP) cascade initiated on plasma membrane	-0.890085	58	downreg	0.0085
MMU-168142	Toll Like Receptor 10 (TLR10) Cascade	-0.890085	58	downreg	0.0085
MMU-168176	Toll Like Receptor 5 (TLR5) Cascade	-0.890085	58	downreg	0.0085
MMU-168179	Toll Like Receptor TLR1:TLR2 Cascade	-0.890085	58	downreg	0.0085
MMU-168188	Toll Like Receptor TLR6:TLR2 Cascade	-0.890085	58	downreg	0.0085
MMU-181438	Toll Like Receptor 2 (TLR2) Cascade	-0.890085	58	downreg	0.0085
MMU-975871	MyD88 cascade initiated on plasma membrane	-0.890085	58	downreg	0.0085
MMU-5687128	MAPK6/MAPK4 signaling	-0.842316	57	downreg	0.0019
MMU-168138	Toll Like Receptor 9 (TLR9) Cascade	-0.833721	68	downreg	0.0069
MMU-69002	DNA Replication Pre-Initiation	-0.732933	68	downreg	0.0063
MMU-69206	G1/S Transition	-0.729858	89	downreg	0.0008
MMU-69481	G2/M Checkpoints	-0.530643	111	downreg	0.0044
MMU-388844	Receptor-type tyrosine-protein phosphatases	1.72807	17	upreg	0.0067
MMU-8874081	MET activates PTK2 signaling	1.71925	25	upreg	0.00078
R-MMU-202430	Translocation of ZAP-70 to Immunological synapse	-0.754428	5	downreg	0.0221295
R-MMU-1461973	Defensins	-0.725555	4	downreg	0.0013684
R-MMU-389948	PD-1 signaling	-0.725303	5	downreg	0.0105562
R-MMU-202433	Generation of second messenger molecules	-0.706229	12	downreg	0.00410519
R-MMU-912526	Interleukin receptor SHC signaling	-0.658047	15	downreg	0.00810774
R-MMU-2871809	FCERI mediated Ca+2 mobilization	-0.613307	17	downreg	0.0177403
R-MMU-69229	Ubiquitin-dependent degradation of Cyclin D1	-0.604344	28	downreg	0.00578458
R-MMU-1236978	Cross-presentation of soluble exogenous antigens (endosomes)	-0.604272	29	downreg	0.00615778
R-MMU-451927	Interleukin-2 family signaling	-0.590008	20	downreg	0.00748593
R-MMU-1234174	Regulation of Hypoxia-inducible Factor (HIF) by oxygen	-0.556698	32	downreg	0.00663145
R-MMU-8941858	Regulation of RUNX3 expression and activity	-0.547402	29	downreg	0.0203935
R-MMU-174113	SCF-beta-TrCP mediated degradation of Emi1	-0.546302	31	downreg	0.0165728
R-MMU-8939902	Regulation of RUNX2 expression and activity	-0.540831	26	downreg	0.0204575
R-MMU-1236975	Antigen processing-Cross presentation	-0.540073	50	downreg	0.00513148
R-MMU-174154	APC/C:Cdc20 mediated degradation of Securin	-0.537836	34	downreg	0.00764021
R-MMU-69601	Ubiquitin Mediated Degradation of Phosphorylated Cdc25A	-0.534742	27	downreg	0.0288318
R-MMU-69610	p53-Independent DNA Damage Response	-0.534742	27	downreg	0.0288318
R-MMU-69613	p53-Independent G1/S DNA damage checkpoint	-0.534742	27	downreg	0.0288318
R-MMU-512988	Interleukin-3, Interleukin-5 and GM-CSF signaling	-0.532863	23	downreg	0.0324399
R-MMU-8854050	FBXL7 down-regulates AURKA during mitotic entry and in early mitosis	-0.522378	27	downreg	0.0344836
R-MMU-5607761	Dectin-1 mediated noncanonical NF-kB signaling	-0.514684	28	downreg	0.02821
R-MMU-5676590	NIK-->noncanonical NF-kB signaling	-0.514684	28	downreg	0.02821
R-MMU-2871837	FCERI mediated NF-kB activation	-0.509567	36	downreg	0.014286
R-MMU-2454202	Fc epsilon receptor (FCERI) signaling	-0.486638	60	downreg	0.0101697
R-MMU-174178	APC/C:Cdh1 mediated degradation of Cdc20 and other APC/C:Cdh1 targeted proteins in late mitosis/early G1	-0.484466	36	downreg	0.0293228
R-MMU-8878159	Transcriptional regulation by RUNX3	-0.483983	40	downreg	0.0273478
R-MMU-176409	APC/C:Cdc20 mediated degradation of mitotic proteins	-0.469369	36	downreg	0.0407299
R-MMU-179419	APC:Cdc20 mediated degradation of cell cycle proteins prior to satisfation of the cell cycle checkpoint	-0.466342	35	downreg	0.0424848
R-MMU-388844	Receptor-type tyrosine-protein phosphatases	0.709773	15	upreg	0.0201168

### Sheet: cell cycle-related
#term ID	term description	enrichment score	Mapped genes	direction	false discovery rate	FDR -log2
MMU-75815	Ubiquitin-dependent degradation of Cyclin D	-1.72064	39	downreg	0.0003	11.7027
MMU-174084	Autodegradation of Cdh1 by Cdh1:APC/C	-1.65929	49	downreg	1.88e-05	15.6989
MMU-174154	APC/C:Cdc20 mediated degradation of Securin	-1.54806	53	downreg	2.24e-05	15.4461
MMU-69601	Ubiquitin Mediated Degradation of Phosphorylated Cdc25A	-1.48444	40	downreg	0.0017	9.20025
MMU-69610	p53-Independent DNA Damage Response	-1.48444	40	downreg	0.0017	9.20025
MMU-69613	p53-Independent G1/S DNA damage checkpoint	-1.48444	40	downreg	0.0017	9.20025
MMU-8854050	FBXL7 down-regulates AURKA during mitotic entry and in early mitosis	-1.42052	42	downreg	0.0018	9.11779
MMU-174178	APC/C:Cdh1 mediated degradation of Cdc20 and other APC/C:Cdh1 targeted proteins in late mitosis/early G1	-1.38497	58	downreg	4.44e-05	14.4591
MMU-176409	APC/C:Cdc20 mediated degradation of mitotic proteins	-1.31086	61	downreg	7.31e-05	13.7398
MMU-179419	APC:Cdc20 mediated degradation of cell cycle proteins prior to satisfation of the cell cycle checkpoint	-1.29547	59	downreg	0.00023	12.0861
MMU-174184	Cdc20:Phospho-APC/C mediated degradation of Cyclin A	-1.2737	58	downreg	0.00037	11.4002
MMU-69017	CDK-mediated phosphorylation and removal of Cdc6	-1.18151	58	downreg	0.00043	11.1834
MMU-69202	Cyclin E associated events during G1/S transition	-1.14559	58	downreg	0.00043	11.1834
MMU-187577	SCF(Skp2)-mediated degradation of p27/p21	-1.12464	48	downreg	0.0022	8.82828
MMU-69656	Cyclin A:Cdk2-associated events at S phase entry	-1.07865	60	downreg	0.00045	11.1178
MMU-8852276	The role of GTSE1 in G2/M progression after G2 checkpoint	-1.04309	55	downreg	0.0035	8.15843
MMU-174143	APC/C-mediated degradation of cell cycle proteins	-0.994063	74	downreg	0.00052	10.9092
MMU-453276	Regulation of mitotic cell cycle	-0.994063	74	downreg	0.00052	10.9092
MMU-69239	Synthesis of DNA	-0.984763	93	downreg	0.00038	11.3617
MMU-176408	Regulation of APC/C activators between G1/S and early anaphase	-0.982378	68	downreg	0.0012	9.70275
MMU-69242	S Phase	-0.9078	120	downreg	2.23e-05	15.4526
MMU-69002	DNA Replication Pre-Initiation	-0.732933	68	downreg	0.0063	7.31043
MMU-69206	G1/S Transition	-0.729858	89	downreg	0.0008	10.2877
R-MMU-69229	Ubiquitin-dependent degradation of Cyclin D1	-0.604344	28	downreg	0.00578458	7.43357
R-MMU-174154	APC/C:Cdc20 mediated degradation of Securin	-0.537836	34	downreg	0.00764021	7.03217
R-MMU-69601	Ubiquitin Mediated Degradation of Phosphorylated Cdc25A	-0.534742	27	downreg	0.0288318	5.1162
R-MMU-69610	p53-Independent DNA Damage Response	-0.534742	27	downreg	0.0288318	5.1162
R-MMU-69613	p53-Independent G1/S DNA damage checkpoint	-0.534742	27	downreg	0.0288318	5.1162
MMU-69481	G2/M Checkpoints	-0.530643	111	downreg	0.0044	7.82828
R-MMU-8854050	FBXL7 down-regulates AURKA during mitotic entry and in early mitosis	-0.522378	27	downreg	0.0344836	4.85795
R-MMU-174178	APC/C:Cdh1 mediated degradation of Cdc20 and other APC/C:Cdh1 targeted proteins in late mitosis/early G1	-0.484466	36	downreg	0.0293228	5.09184
R-MMU-176409	APC/C:Cdc20 mediated degradation of mitotic proteins	-0.469369	36	downreg	0.0407299	4.61777
R-MMU-179419	APC:Cdc20 mediated degradation of cell cycle proteins prior to satisfation of the cell cycle checkpoint	-0.466342	35	downreg	0.0424848	4.55691

### Sheet: Inate immune signaling
#term ID	term description	enrichment score	Mapped genes	direction	false discovery rate	FDR -log2
MMU-9020702	Interleukin-1 signaling	-1.14857	75	downreg	5.54e-05	14.1398
MMU-5607764	CLEC7A (Dectin-1) signaling	-1.41258	70	downreg	8.13e-05	13.5864
MMU-2871837	FCERI mediated NF-kB activation	-1.47468	59	downreg	0.00029	11.7517
MMU-1461973	Defensins	-0.899453	21	downreg	0.0012	9.70275
MMU-5687128	MAPK6/MAPK4 signaling	-0.842316	57	downreg	0.0019	9.03978
MMU-5607761	Dectin-1 mediated noncanonical NF-kB signaling	-1.44502	45	downreg	0.0034	8.20025
MMU-5676590	NIK-->noncanonical NF-kB signaling	-1.44502	45	downreg	0.0034	8.20025
MMU-168181	Toll Like Receptor 7/8 (TLR7/8) Cascade	-0.95206	64	downreg	0.0034	8.20025
MMU-975155	MyD88 dependent cascade initiated on endosome	-0.95206	64	downreg	0.0034	8.20025
MMU-975138	TRAF6 mediated induction of NFkB and MAP kinases upon TLR7/8 or 9 activation	-0.915181	62	downreg	0.0035	8.15843
R-MMU-1236975	Antigen processing-Cross presentation	-0.540073	50	downreg	0.00513148	7.60641
MMU-166166	MyD88-independent TLR4 cascade	-0.975759	76	downreg	0.0054	7.53282
MMU-937061	TRIF(TICAM1)-mediated TLR4 signaling	-0.975759	76	downreg	0.0054	7.53282
MMU-168138	Toll Like Receptor 9 (TLR9) Cascade	-0.833721	68	downreg	0.0069	7.17919
R-MMU-451927	Interleukin-2 family signaling	-0.590008	20	downreg	0.00748593	7.0616
R-MMU-912526	Interleukin receptor SHC signaling	-0.658047	15	downreg	0.00810774	6.94648
MMU-166058	MyD88:MAL(TIRAP) cascade initiated on plasma membrane	-0.890085	58	downreg	0.0085	6.87832
MMU-168142	Toll Like Receptor 10 (TLR10) Cascade	-0.890085	58	downreg	0.0085	6.87832
MMU-168176	Toll Like Receptor 5 (TLR5) Cascade	-0.890085	58	downreg	0.0085	6.87832
MMU-168179	Toll Like Receptor TLR1:TLR2 Cascade	-0.890085	58	downreg	0.0085	6.87832
MMU-168188	Toll Like Receptor TLR6:TLR2 Cascade	-0.890085	58	downreg	0.0085	6.87832
MMU-181438	Toll Like Receptor 2 (TLR2) Cascade	-0.890085	58	downreg	0.0085	6.87832
MMU-975871	MyD88 cascade initiated on plasma membrane	-0.890085	58	downreg	0.0085	6.87832
R-MMU-2454202	Fc epsilon receptor (FCERI) signaling	-0.486638	60	downreg	0.0101697	6.61958
R-MMU-389948	PD-1 signaling	-0.725303	5	downreg	0.0105562	6.56577
R-MMU-2871837	FCERI mediated NF-kB activation	-0.509567	36	downreg	0.014286	6.12925
R-MMU-2871809	FCERI mediated Ca+2 mobilization	-0.613307	17	downreg	0.0177403	5.81683
R-MMU-5607761	Dectin-1 mediated noncanonical NF-kB signaling	-0.514684	28	downreg	0.02821	5.14765
R-MMU-5676590	NIK-->noncanonical NF-kB signaling	-0.514684	28	downreg	0.02821	5.14765
R-MMU-512988	Interleukin-3, Interleukin-5 and GM-CSF signaling	-0.532863	23	downreg	0.0324399	4.94609
