## Supplementary material for "Rac1 signaling in microglia is essential for synaptic proteome plasticity and experience-dependent cognitive performance": Tables 1-11: Suppl T4_Rac1 proof imf.xlsx

### Sheet: Sheet1
		Rac1 intensity/mCherry+
	N	Scrambled	Rac1 shRNA
Exp 1	cell 1	152.1	18.6			Scrambled (N=50)	Rac1 shRNA (N=50)
	cell 2	215.1	50.4		Mean	159.206	47.176
	cell 3	102.4	14.3		StdDev	50.9914	29.6775
	cell 4	150.6	25		SEM	7.211	4.197
	cell 5	111.7	15.9		P-value (Mann-Whitney U test)	P<0.0001
	cell 6	118.3	11.2
	cell 7	120.2	80.7
	cell 8	90.4	17.8
	cell 9	228.7	97.5
	cell 10	214.8	18.8
	cell 11	148.9	68.3
	cell 12	244.8	10
	cell 13	144.7	48.2
	cell 14	173.9	79.9
	cell 15	199.1	87.5
	cell 16	167.4	83.5
	cell 17	126.1	33.2
	cell 18	108.3	54.6
	cell 19	220.3	32.8
	cell 20	94	58.1
	cell 21	200.5	62.8
	cell 22	144.1	59.6
	cell 23	81.4	35.4
	cell 24	112.9	35.6
	cell 25	85.2	65.3
	cell 26	143.2	23.7
	cell 27	103.1	16.9
	cell 28	141.4	89.8
Exp 2	cell 1	181	14.1
	cell 2	163.8	97.4
	cell 3	202.7	91.3
	cell 4	241.6	82.9
	cell 5	254.4	17.2
	cell 6	228	80.2
	cell 7	84.9	93.7
	cell 8	195.9	99.7
	cell 9	248.1	45.1
	cell 10	126.9	48.3
	cell 11	217.6	22.3
	cell 12	134.4	26.5
	cell 13	166	42.3
	cell 14	165.8	20.4
	cell 15	138	32.1
	cell 16	141.3	22.4
	cell 17	226.1	92.6
	cell 18	182.4	66.2
	cell 19	80	11.9
	cell 20	208.4	20.9
	cell 21	136.7	18.1
	cell 22	92.7	17.8
