## Supplementary material for "Rac1 signaling in microglia is essential for synaptic proteome plasticity and experience-dependent cognitive performance": Tables 1-11: Suppl T5_mg-synapse crosstalk program.xlsx

### Sheet: full
#term ID	term description	genes mapped	enrichment score	direction	false discovery rate	FDR - log2
MMU-193692	Regulated proteolysis of p75NTR	7	-3.25019	downreg	0.0059	7.40507
MMU-532668	N-glycan trimming in the ER and Calnexin/Calreticulin cycle	27	-1.66745	downreg	0.00029	11.7517
MMU-5658442	Regulation of RAS by GAPs	53	-1.23905	downreg	0.0039	8.00231
MMU-5689603	UCH proteinases	66	-1.21831	downreg	0.0012	9.70275
MMU-1679131	Trafficking and processing of endosomal TLR	21	-1.21177	downreg	0.0074	7.07826
MMU-3928665	EPH-ephrin mediated repulsion of cells	31	-1.09551	downreg	0.0013	9.58727
MMU-5663213	RHO GTPases Activate WASPs and WAVEs	30	-1.04375	downreg	0.0018	9.11779
MMU-446193	Biosynthesis of the N-glycan precursor (dolichol lipid-linked oligosaccharide, LLO) and transfer to a nascent protein	64	-0.965621	downreg	0.0004	11.2877
MMU-5689880	Ub-specific processing proteases	139	-0.964997	downreg	2.73e-05	15.1607
MMU-8876198	RAB GEFs exchange GTP for GDP on RABs	76	-0.957533	downreg	4.17e-06	17.8715
MMU-195253	Degradation of beta-catenin by the destruction complex	64	-0.923359	downreg	0.0012	9.70275
MMU-6807070	PTEN Regulation	91	-0.916805	downreg	0.0092	6.76415
MMU-2682334	EPH-Ephrin signaling	58	-0.809081	downreg	0.0068	7.20025
MMU-9007101	Rab regulation of trafficking	93	-0.779176	downreg	2.98e-05	15.0343
MMU-5610787	Hedgehog 'off' state	84	-0.75338	downreg	0.0061	7.35698
MMU-5688426	Deubiquitination	198	-0.74996	downreg	8.98e-05	13.4429
MMU-2029482	Regulation of actin dynamics for phagocytic cup formation	50	-0.67998	downreg	0.0028	8.48036
MMU-948021	Transport to the Golgi and subsequent modification	159	-0.545592	downreg	0.0036	8.11779
MMU-194840	Rho GTPase cycle	118	-0.437119	downreg	9.74e-05	13.3257
MMU-8849932	Synaptic adhesion-like molecules	20	1.99914	upreg	0.0008	10.2877
MMU-8948216	Collagen chain trimerization	40	1.99192	upreg	1.72e-05	15.8272
MMU-5682910	LGI-ADAM interactions	13	1.9735	upreg	0.0079	6.98393
MMU-419037	NCAM1 interactions	17	1.71244	upreg	0.0072	7.11779
MMU-6794362	Protein-protein interactions at synapses	60	1.65094	upreg	5.54e-09	27.4275
MMU-418990	Adherens junctions interactions	29	1.63317	upreg	0.0038	8.03978
MMU-5173214	O-glycosylation of TSR domain-containing proteins	33	1.52497	upreg	0.0019	9.03978
MMU-6794361	Neurexins and neuroligins	28	1.49609	upreg	0.0003	11.7027
MMU-1650814	Collagen biosynthesis and modifying enzymes	61	1.49603	upreg	6.23e-06	17.2923
MMU-3000171	Non-integrin membrane-ECM interactions	34	1.33478	upreg	0.007	7.15843
MMU-421270	Cell-cell junction organization	40	1.2234	upreg	0.0079	6.98393
MMU-375165	NCAM signaling for neurite out-growth	31	0.992232	upreg	0.0079	6.98393
MMU-1474290	Collagen formation	88	0.987124	upreg	0.0019	9.03978
MMU-112315	Transmission across Chemical Synapses	182	0.944215	upreg	3.97e-08	24.5863
MMU-983189	Kinesins	43	0.885344	upreg	0.0015	9.38082
R-MMU-5358346	Hedgehog ligand biogenesis	30	-0.493474	downreg	0.0477038	4.38975
R-MMU-5621481	C-type lectin receptors (CLRs)	51	-0.450356	downreg	0.0317524	4.97699
R-MMU-112314	Neurotransmitter receptors and postsynaptic signal transmission	85	0.530157	upreg	0.0137292	6.18661
R-MMU-112315	Transmission across Chemical Synapses	127	0.538989	upreg	0.00662165	7.23859
R-MMU-2022090	Assembly of collagen fibrils and other multimeric structures	27	0.557489	upreg	0.0240608	5.37717
R-MMU-1442490	Collagen degradation	27	0.58268	upreg	0.0124566	6.32695
R-MMU-112310	Neurotransmitter release cycle	29	0.604641	upreg	0.0244761	5.35248
R-MMU-6794361	Neurexins and neuroligins	19	0.663579	upreg	0.01344	6.21733
R-MMU-6794362	Protein-protein interactions at synapses	48	0.6904	upreg	2.22045e-16	52
R-MMU-1971475	A tetrasaccharide linker sequence is required for GAG synthesis	15	0.70897	upreg	0.00421463	7.89038
R-MMU-419037	NCAM1 interactions	18	0.712863	upreg	0.0133307	6.2291
R-MMU-8948216	Collagen chain trimerization	31	0.73129	upreg	2.22045e-16	52
R-MMU-8849932	Synaptic adhesion-like molecules	18	0.74737	upreg	0.00549072	7.50879

### Sheet: Ptn trafficking and export
#term ID	term description	genes mapped	enrichment score	direction	false discovery rate	FDR - log2
MMU-8876198	RAB GEFs exchange GTP for GDP on RABs	76	-0.957533	downreg	4.17e-06	17.8715
MMU-1650814	Collagen biosynthesis and modifying enzymes	61	1.49603	upreg	6.23e-06	17.2923
MMU-5689880	Ub-specific processing proteases	139	-0.964997	downreg	2.73e-05	15.1607
MMU-9007101	Rab regulation of trafficking	93	-0.779176	downreg	2.98e-05	15.0343
MMU-5688426	Deubiquitination	198	-0.74996	downreg	8.98e-05	13.4429
MMU-194840	Rho GTPase cycle	118	-0.437119	downreg	9.74e-05	13.3257
MMU-532668	N-glycan trimming in the ER and Calnexin/Calreticulin cycle	27	-1.66745	downreg	0.00029	11.7517
MMU-446193	Biosynthesis of the N-glycan precursor (dolichol lipid-linked oligosaccharide, LLO) and transfer to a nascent protein	64	-0.965621	downreg	0.0004	11.2877
MMU-5689603	UCH proteinases	66	-1.21831	downreg	0.0012	9.70275
MMU-195253	Degradation of beta-catenin by the destruction complex	64	-0.923359	downreg	0.0012	9.70275
MMU-983189	Kinesins	43	0.885344	upreg	0.0015	9.38082
MMU-5663213	RHO GTPases Activate WASPs and WAVEs	30	-1.04375	downreg	0.0018	9.11779
MMU-5173214	O-glycosylation of TSR domain-containing proteins	33	1.52497	upreg	0.0019	9.03978
MMU-948021	Transport to the Golgi and subsequent modification	159	-0.545592	downreg	0.0036	8.11779
MMU-5658442	Regulation of RAS by GAPs	53	-1.23905	downreg	0.0039	8.00231
R-MMU-1971475	A tetrasaccharide linker sequence is required for GAG synthesis	15	0.70897	upreg	0.00421463	7.89038
MMU-5610787	Hedgehog 'off' state	84	-0.75338	downreg	0.0061	7.35698
MMU-1679131	Trafficking and processing of endosomal TLR	21	-1.21177	downreg	0.0074	7.07826
MMU-6807070	PTEN Regulation	91	-0.916805	downreg	0.0092	6.76415
R-MMU-5358346	Hedgehog ligand biogenesis	30	-0.493474	downreg	0.0477038	4.38975

### Sheet: ECM-Growth factor
#term ID	term description	genes mapped	enrichment score	direction	false discovery rate	FDR - log2
R-MMU-6794362	Protein-protein interactions at synapses	48	0.6904	upreg	2.22045e-16	52
MMU-112315	Transmission across Chemical Synapses	182	0.944215	upreg	3.97e-08	24.5863
MMU-8948216	Collagen chain trimerization	40	1.99192	upreg	1.72e-05	15.8272
MMU-6794361	Neurexins and neuroligins	28	1.49609	upreg	0.0003	11.7027
MMU-8849932	Synaptic adhesion-like molecules	20	1.99914	upreg	0.0008	10.2877
MMU-3928665	EPH-ephrin mediated repulsion of cells	31	-1.09551	downreg	0.0013	9.58727
MMU-2029482	Regulation of actin dynamics for phagocytic cup formation	50	-0.67998	downreg	0.0028	8.48036
MMU-418990	Adherens junctions interactions	29	1.63317	upreg	0.0038	8.03978
MMU-193692	Regulated proteolysis of p75NTR	7	-3.25019	downreg	0.0059	7.40507
MMU-2682334	EPH-Ephrin signaling	58	-0.809081	downreg	0.0068	7.20025
MMU-3000171	Non-integrin membrane-ECM interactions	34	1.33478	upreg	0.007	7.15843
MMU-419037	NCAM1 interactions	17	1.71244	upreg	0.0072	7.11779
MMU-5682910	LGI-ADAM interactions	13	1.9735	upreg	0.0079	6.98393
MMU-421270	Cell-cell junction organization	40	1.2234	upreg	0.0079	6.98393
MMU-375165	NCAM signaling for neurite out-growth	31	0.992232	upreg	0.0079	6.98393
R-MMU-1442490	Collagen degradation	27	0.58268	upreg	0.0124566	6.32695
R-MMU-6794361	Neurexins and neuroligins	19	0.663579	upreg	0.01344	6.21733
R-MMU-112314	Neurotransmitter receptors and postsynaptic signal transmission	85	0.530157	upreg	0.0137292	6.18661
R-MMU-2022090	Assembly of collagen fibrils and other multimeric structures	27	0.557489	upreg	0.0240608	5.37717
R-MMU-112310	Neurotransmitter release cycle	29	0.604641	upreg	0.0244761	5.35248
R-MMU-5621481	C-type lectin receptors (CLRs)	51	-0.450356	downreg	0.0317524	4.97699
