## Supplementary material for "Rac1 signaling in microglia is essential for synaptic proteome plasticity and experience-dependent cognitive performance": Tables 1-11: Suppl T8_proteomes integration.xlsx

### Sheet: Proteome network partners
Input mapped to SynGO				Interaction mapped to Stitch (DOI: 10.1126/sciadv.aax5783)
your genelist input	gene hgnc_id	gene symbol					localized to both pre and postsynaptic sites
MGI:88256	HGNC:1460	CAMK2A		CALM1			localized to presynaptic site
				CALM2			localized to postsynaptic site
				CALM3
				CAMK2B
				CAMK2D
				CAMK2G
				NUDC
MGI:1334255	HGNC:9502	CYTH2		CNKSR2
MGI:109446	HGNC:2985	DOC2A
MGI:95809	HGNC:4572	GRIA2		CACNG8
				FRRS1L
				GRIA1
				GRIA3
				GRIA4
				OLFM1
MGI:1858195	HGNC:5048	HNRNPU
MGI:96568	HGNC:6057	INA		NEFL
				NEFM
MGI:2684762	HGNC:13861	LZTS1
MGI:97143	HGNC:7142	MARCKSL1
MGI:97309	HGNC:7737	NEFH		NEFL
				SNAP25
				STUB1
MGI:97313	HGNC:7739	NEFL		INA
				NEFH
				NEFM
MGI:97314	HGNC:7734	NEFM		INA
				MAP1B
				NEFL
MGI:1927184	HGNC:8000	NRGN
MGI:1345153	HGNC:8571	PACSIN2
MGI:1858202	HGNC:9760	RAB11A
MGI:1930016	HGNC:14294	SHANK3		SHANK1
MGI:1099446	HGNC:30672	SYNPO		ACTB
				ACTN1
				ACTN2

### Sheet: P-proteome network partners
Input mapped to SynGO				Crosslink partner (Mapped to Stitch)		Phospho residue (cross-check in PhosphositePlus)		Putatuve Kinase (mapped to PhosphositePlus/NetworKIN and annotated to SynGO)
your genelist input	gene hgnc_id	gene symbol
ABL2	HGNC:77	ABL2				Y439		SRC
ABLIM3	HGNC:29132	ABLIM3				S502		PAK1	CAMK2A	PRKACA	AKT1	PAK2	PAK3
ADD1	HGNC:243	ADD1				S586		TSC2
ADD2	HGNC:244	ADD2				S530		MAPK3
ANKS1B	HGNC:24600	ANKS1B				S1222		PAK1	PRKACA	PRKCB	CAMK2A	PRKCA	PRKCG
AP3D1	HGNC:568	AP3D1		AP3S1		T758
						S760
APP	HGNC:620	APP				T724
ATG9A	HGNC:22408	ATG9A				S735
						S738
BCAS1	HGNC:974	BCAS1				S615
BSN	HGNC:1117	BSN		DYNLL2		S1114		MAPK3
				ERC2		S865
				PCLO		S2578
				PGAM2
CACNB4	HGNC:1404	CACNB4		CACNA1A		T410		MAPK3
				CACNA1B
				CACNA1E
CACNG3	HGNC:1407	CACNG3				S244		GSK3B
						S248		MAPK3	MAPK1	AKT1	CDK5
CAMK2A	HGNC:1460	CAMK2A		CALM1		S330
						S331
				CALM2		T286		CAMK2B	CAMK2D
				CALM3
				CAMK2B
				CAMK2D
				CAMK2G
				NUDC
CANX	HGNC:1473	CANX				S553
						S563		GRK2
CNR1	HGNC:2159	CNR1				S317		CAMK2A	PRKCB	PRKCA
CTNND2	HGNC:2516	CTNND2				S411		GSK3B	CDK5
DLG2	HGNC:2901	DLG2		DLG4		S28
				DLG1
				SYNGAP1
DLGAP2	HGNC:2906	DLGAP2				S1012
DLGAP3	HGNC:30368	DLGAP3				S578		CAMK2A	PAK1	PRKACA	CAMK2B
DMXL2	HGNC:2938	DMXL2				S423
						S456
						S473		MAPK3
EFNB3	HGNC:3228	EFNB3				S274		CAMK2A	RPS6KA1	PRKCB	PRKACA
GPHN	HGNC:15465	GPHN				S188		MAPK1	MAPK3
						S194		MAPK1	MAPK3	CDK5
GPM6A	HGNC:4460	GPM6A				S267		PRKCA	PRKCB
						S270		PRKCA	PRKCB
GRID2	HGNC:4576	GRID2				S883		CAMK2A	PAK1
						S890		MAPK8	MAPK3
HSP90AA1	HGNC:5253	HSP90AA1		HSP90AB1		S231
				HSPA8
				STIP1
KCNA2	HGNC:6220	KCNA2				S468		PRKCB	PRKCD	PRKCZ	PRKCA	PRKCG
KCNJ3	HGNC:6264	KCNJ3				S385		CAMK2A	PRKACA
MAP2	HGNC:6839	MAP2		ANK3		S1485
				MAP4
MAPK1	HGNC:6871	MAPK1				T183		MAP2K1
						Y185		MAP2K1
NEFH	HGNC:7737	NEFH		NEFL		S571
				STUB1		S577		CDK5
NEFL	HGNC:7739	NEFL		INA		S532
				NEFH
				NEFM
NEFM	HGNC:7734	NEFM		INA		S715
				MAP1B		S720		PRKCB	PRKCA	PRKCZ	PRKCD
				NEFL		S723
NGEF	HGNC:7807	NGEF				S229		CDK5
NSF	HGNC:8016	NSF				S739		MAPK3
PCLO	HGNC:13406	PCLO		BSN		S1772
				ERC2		S1484
						S4042
PPP1R1B	HGNC:9287	PPP1R1B				S97
PPP1R9A	HGNC:14946	PPP1R9A				S975		CDK5
PPP3CA	HGNC:9314	PPP3CA		PPP3R1		S469		PRKCZ	PRKCD	PRKCB	PRKCA
PRKCE	HGNC:9401	PRKCE				T710
RGS14	HGNC:9996	RGS14				S289		PRKACA
RGS7	HGNC:10003	RGS7		RGS7BP		S241		MAPK3	AKT1	MAPK1
RPH3A	HGNC:17056	RPH3A				S680		PRKCB	PRKCA
RPLP1	HGNC:10372	RPLP1				S101		ACTR2
SCG2	HGNC:10575	SCG2				S555		CAMK2A
SEPTIN7	HGNC:1717	SEPT7				S334
SLC16A1	HGNC:10922	SLC16A1		ATP1A2		S213		PRKCB	PRKCA	PRKCZ
				ATP1B2
				RYR1
				SLC1A3
SLC1A2	HGNC:10940	SLC1A2				S21		PRKCB
						S24
						S498		PRKCB	PRKCA
SPTBN1	HGNC:11275	SPTBN1		ABLIM2		S2127
				ANK2		S2137		CDK5	MAPK8
				ITPR2		S2102		MAPK3	MAPK1	CDK5	MAPK8
				SPTAN1		S2318		PAK1
STXBP5	HGNC:19665	STXBP5				S724
SV2A	HGNC:20566	SV2A		GOT2		S47		CAMK2A	PRKACA	PRKCA	PRKCB
				SYNPR
				SYP
				VAMP1
				VAMP2
SYN1	HGNC:11494	SYN1		SYN2		S437
				VAMP1		S438		MAPK3
VGF	HGNC:12684	VGF				S423
	localized to both pre and postsynaptic sites
	localized to presynaptic site
	localized to postsynaptic site
