## Supplementary material for "Rac1 signaling in microglia is essential for synaptic proteome plasticity and experience-dependent cognitive performance": Tables 1-11: Suppl T11_Primers.xlsx

### Sheet: Primers
Column1	Column2	Column3
Gene	FW	RV
Arg1	CTCCAAGCCAAAGTCCTTAGAG	AGGAGCTGTCATTAGGGACATC
C1qB	AGACACAGTGGGGTGAGGTC	GGTCCCCTTTCTCTCCAAAC
CD14	GCTCAACTTTTCCTGCGAAC	CCCGCAGTGAATTGTGACTA
CD163	TGGTGTGCAGGGAATTACAA	AGCTCCACTCTTCCCTCACA
Csfr1	CCCTAGGACAAAGCAAGCAG	GATGTCCCTAGCCAGTCCAA
Gclc	CACAGACCCAACCCAGAG	TGGCACATTGATGACAACCT
Gr	CACGACCATGATTCCAGATG	CAGCATAGACGCCTTTGACA
Hmox1	GAAGGGTCAGGTGTCCAGAGAAGG	CGCTCTATCTCCTCTTCCAGGGC
Icam1	CGAAGGTGGTTCTTCTGAGC	GTCTGCTGAGACCCCTCTTG
IL-18	CAGACAACTTTGGCCGACTT	GGGTTCACTGGCACTTTGAT
IL-1b	GCCCATCCTCTGTGACTCAT	AGGCCACAGGTATTTTGTCG
IL-6	CACAAGTCCGGAGAGGAGAC	CAGAATTGCCATTGCACAAC
Irak3	TGGAGGTTCTAACGGGCTG	CCATCAGTTCCATGAGGAGGTC
Mertk	GCCCACAATGACAAAGGACT	GGGAGTAGCCATCAAAACCA
Mhc-II	ATGACCCAGGACCATGTGAT	ATCTTCCAGTTCACGCCATC
Nrlp3	ATGCTGCTTCGACATCTCCT	AACCAATGCGAGATCCTGAC
Pros1	GATTCTCGCTCTGGAACGTC	GGTGTGGCACTGAAGGAAAT
Pu.1	CAGTTCTCGTCCAAGCACAA	TTTCTTCACCTCGCCTGTCT
Rac1	GAAGCTTCCCATCACCTACCC	GGGGACAGAGAACCGCTCGGATAG
Slc23a2	CACTGATAGAAGTGGTCAT	AACACTAGGAAAATCGTCAG
Tlr2	TTGCTCCTGCGAACTCCTAT	GCTTTCTTGGGCTTCCTCTT
Tlr7	TGGAAATTTTGGACCTCAGC	TTGCAAAGAAAGCGATTGTG
Tnf	GCCACCACGCTCTTCCTGTCT	TGAGGGTCTGGGCCATAGAAC
Tnxnrd1	CAGGGTGACTGCTCAATCCACAAAC	CTCTTCCTACCGCCAGCAACACTG
Trem2	AACTTCAGATCCTCACTGGACC	CCTGGCTGGACTTAAGCTGT
Tspo	TGGGAGGTTTCACAGAGGAC	GCCAGGTAAGGGTACAGCAA
Ywhaz	GATGAAGCCATTGCTGAACTTG	GTCTCCTTGGGTATCCGATGTC
